# From Orphan Genes to Cryptogenic Gene Candidates: Reassessing Uniqueness

**DOI:** 10.1101/2025.06.28.662130

**Authors:** Sheetalpreet K. Maan, Xuan Y. Butzin, Steven X. Ge, Nicholas C. Butzin

## Abstract

**Background:** Orphan genes lack recognizable homologues outside a given taxonomic unit; thus, they have elusive evolutionary origins. They have long been invoked to explain lineage specific traits in medicine and evolutionary biology. Here, we re-analyzed a 2023 repository of putative orphan genes compiled from over 80,000 bacterial species. Using iterative homology-based analyses, we reassessed each gene’s taxonomic distribution across a broader genomic landscape.

**Results:** These results challenge the long-held assertion that species truly harbor large numbers of orphan genes and instead demonstrate that their prevalence has been overestimated. Many “orphan genes” from 2023 now match homologues in other bacterial taxa (2025), demonstrating that sparse sampling had inflated earlier orphan counts. To better reflect these findings, we propose the term Cryptogenic Gene Candidates (CGCs). This offers a more precise alternative to orphan genes, as it more accurately reflects the provisional and potentially temporary nature of these genes’ apparent uniqueness. This revised terminology acknowledges that many genes identified as having a unique origin may lose this status as more genomes are sequenced. Although our analyses substantially reduced the number of false-positive CGCs, it cannot determine whether a given CGC truly encodes a functional protein or is an artifact of bioinformatic analysis. To minimize annotation artifacts, we then applied additional computational filters to prioritize candidates most likely to encode bona fide proteins.

**Conclusions:** This work revises the understanding of orphan gene prevalence, establishes CGCs as a more accurate classification, and provides a prioritized set of candidates to guide future experimental studies.
