## Supplementary material for "From Orphan Genes to Cryptogenic Gene Candidates: Reassessing Uniqueness": table_s1_v2.xlsx

### Sheet: Sheet1
Microorganism	No. of sequenced genomes in NCBI	Orphan genes predicted in 2023	Orphan genes predicted in 2025
S. enterica	552307	54	2
E. coli	283558	30	1
K. pneumoniae	72191	43	4
P. aeruginosa	31920	29	0
E. faecalis	9230	47	1
M. tuberculosis	7818	90	31
H. pylori	5998	13	6
L. pneumophila	5756	32	25
B. subtilis	1086	38	3
C. trachomatis	367	9	6
