## Supplementary material for "From Orphan Genes to Cryptogenic Gene Candidates: Reassessing Uniqueness": table_s2_v2.xlsx

### Sheet: Sheet1
Microorganism	Sequences obtained after Step 4 BLASTp analysis
Bacillus subtilis	>NC_000964.3_524 genome: GCF_000009045 level:species cluster_id:NC_000964.3_524
	MNGRDNYLSLLLLYGVLVALSSVNFGLTVFFLFSSPLHIINKHEKDFNENKMISVCISNFQNE*
	>NC_000964.3_1946 genome:GCF_000009045 level:species cluster_id:NC_000964.3_1946
	MLYLIGDHIERNTLLKTREKGAKKLLYKFKQLLYK*
	>NC_000964.3_2243 genome:GCF_000009045 level:species cluster_id:NC_000964.3_2243
	MILTQMKLFMQSLNGGYKIDLYNRELQRALNLHFWWICKVIYLVKEIKE*
Chlamydia trachomatis	>NC_007429.1_122 genome: GCF_000012125 level:species cluster_id:NC_007429.1_122
	MAIIFGELRVSLYPPFLFTYISRQAYPKAILHCADKNFLESLHSNQCFRIANATCSTLSYAEIDR*
	>NC_007429.1_162 genome:GCF_000012125 level:species cluster_id:NC_007429.1_162
	MTEQPHRLSEEARSIANEAKERLLKLNDKPELSRPYLVKGFLSKISRGISSKEAASKFSTAIVTSLLGYL
	WNHILQNKERILSADARDLEARSVLLDTKEILALCKYFAINRCTWLSSSSTQEEENLICQDIAKEMFSIS
	LHALVEQQWIREYDLSVNNGSSYKLFF*
	>NC_007429.1_168 genome:GCF_000012125 level:species cluster_id:NC_007429.1_168
	MTFFSLFNRPLTVDFCSGVIPSFSSMFLGVRSYLLASRFSIFPEEASSFFSSIARFFLDKTAAVGGTALA
	EIVFTPSSEQSTYERSLAV*
	>NC_007429.1_296 genome:GCF_000012125 level:species cluster_id:NC_007429.1_296
	MLAKKQDQKNLFLKPPLLNLNYKKTNQFNFSKKELNINCCKKQYLF*
	>NC_007429.1_372 genome:GCF_000012125 level:species cluster_id:NC_007429.1_372
	MGLEKGAIYSRSCEERAEIGKQRKIFACIKKSFHLDWRKFFWANLHGDRFQKASRHIYIMVRLLFSFCSY
	PYLGKTSEEVEGCL*
	>NC_007429.1_848 genome:GCF_000012125 level:species cluster_id:NC_007429.1_848
	MRAFCKQIEMMKARLFASCFSPYSIDWIVFRNEKDSPINMKKQGEEDVYAE*
Enterococcus feacalis	>NZ_KB944590.1_866 genome: GCF_000392875 level:species cluster_id:NZ_KB944590.1_866
	MDNLVIMKNQQAVTTSLQVEQRLIKIIVMF*
Escherichia coli	>NZ_CP033092.2_3836 genome:GCF_003697165 level:species cluster_id:NZ_CP033092.2_3836MITGCGNDKDKFQCEAYLYPHPLIILDLEEHFTIQG*
Helicobacter pylori	>NZ_CP011487.1_433 genome: GCF_001653475 level:species cluster_id:NZ_CP011487.1_433
	MSLGKGLISLIKDDTIPIETRLHENKLTIISKTDNIEIQNIEFNRGNCSDTAYNKGSERIEKESEEELAR
	EYFYYELESDRNFIAKNEKTI*
	>NZ_CP011487.1_555 genome:GCF_001653475 level:species cluster_id:NZ_CP011487.1_555
	MKDYEDELEDFGEEELEGFEEEYEEYGDYKNVYDDDDYEDFNSDYEEE*
	>NZ_CP011487.1_776 genome:GCF_001653475 level:species cluster_id:NZ_CP011487.1_776
	MIDKVFTALNFLLASKETLEQQDKELKEKHLYPSDKNNCNTNNQTTAIPTKICLFTAKILKNQ*
	>NZ_CP011487.1_779 genome:GCF_001653475 level:species cluster_id:NZ_CP011487.1_779
	MLDVENEQKISVQLTKFSLKNICLGQRQD*
	>NZ_CP011487.1_1453 genome:GCF_001653475 level:species cluster_id:NZ_CP011487.1_1453
	MIEITFSGINDSNEFVSHGRFVQFTDKQGLGCPLHKLTKKGN*
	>NZ_CP011487.1_1464 genome:GCF_001653475 level:species cluster_id:NZ_CP011487.1_1464
	MAHHEQQQQANSQHHHHHHAHHHHYYGGEHHHHNVQQHAEQQAEQQAQQQQQQKAQQQNQQY*
Klebsiella pneumoniae	>NZ_KN046818.1_724 genome: GCF_000742135 level:species cluster_id:NZ_KN046818.1_724
	MQPFKNFLYQTGLNISIIFVKQAIQVIISIDRIIFLSFINFFC*
	>NZ_KN046819.1_27 genome:GCF_000742135 level:species cluster_id:NZ_KN046819.1_27
	MWSNYYISHSSRISQFTTIATSHIDNYVIKLFIELTQRLADVSIFLNKGYAR*
	>NZ_KN046820.1_46 genome:GCF_000742135 level:species cluster_id:NZ_KN046820.1_46
	MSAPYASMLRHAVNIFTSFPVNTGNGIMGMQAFLMLNPDIKCFTKGCTTKNIIEPTGSIFAKHQILTVSQ
	RKSLFVAPLDDRLHGCPESNFSIINQLKHRQ*
	>NZ_KN046820.1_92 genome:GCF_000742135 level:species cluster_id:NZ_KN046820.1_92
	MVAYQDRLSQRDSRCQRINMRKRLLRFNRPPVTVVTEPPGALLLAIKQGAVLVLDITGEGKQDILPPRRP
	GWRHKEFLFGRPAKACFVDQGIRFFIESQ*
Legionella pneumophila	>NC_002942.5_21 genome:GCF_000008485 level:species cluster_id:NC_002942.5_21
	MARDEPQEITAVCWSKNLPGAAFAPLNNTPGCINTYLTKSGLNLIDIGI*
	>NC_002942.5_70 genome:GCF_000008485 level:species cluster_id:NC_002942.5_70
	MDELKKRAYLALTNISRKVILTLLIELRSNYEQFEK*
	>NC_002942.5_457 genome:GCF_000008485 level:species cluster_id:NC_002942.5_457
	MFLTKKLGVFLSPEKIKLEGNPLECYKSSSPQIFKLLALAKSIIA*
	>NC_002942.5_1063 genome:GCF_000008485 level:species cluster_id:NC_002942.5_1063
	MTKLGLGSASSPRMLFVRAIQPQTWIVPCMPFWLSLISFFSSSLLSMFISSSLTLTIPISLALFRMKLPD
	SCLPISKSTTFTCVNFSTLSFELRTPSLPMTHVELGYYERNHRYSNSPVTKPINAFRSLTTRTIT*
	>NC_002942.5_1163 genome:GCF_000008485 level:species cluster_id:NC_002942.5_1163
	MPSRSLASDLMFFCQGFETMLMYLLSPNVTWGSTGFYILFIYNSRYLVDRFRSCLFCRHELFNKKLFNHA
	LL*
	>NC_002942.5_1251 genome:GCF_000008485 level:species cluster_id:NC_002942.5_1251
	MKFLLAQLFHYLELLNVKSLVQKHLGLDI*
	>NC_002942.5_1323 genome:GCF_000008485 level:species cluster_id:NC_002942.5_1323
	MQDDLKYYFWAGPDLIAVAILLLEVTNERQKSGVGLDCSLQVFSIRGHMMEMVAMGGLEPPTSAL*
	>NC_002942.5_1603 genome:GCF_000008485 level:species cluster_id:NC_002942.5_1603
	MNYQLELVADLVMPLINLSLNLVWSCLKVTKIVYTHSDKKNGFCPE*
	>NC_002942.5_1923 genome:GCF_000008485 level:species cluster_id:NC_002942.5_1923
	MIYYCIFEINPTIIGLINKLNRNLRLSLL*
	>NC_002942.5_1984 genome:GCF_000008485 level:species cluster_id:NC_002942.5_1984
	MSLNLKNIELFLETNDLQCYPGFIVTGLVNPNSQIKNCKDRTYAPTSTVPSAIMHVPAEEANNDPRSSYG
	QQSK*
	>NC_002942.5_2149 genome:GCF_000008485 level:species cluster_id:NC_002942.5_2149
	MELIAGTEAGGFLLLLLKLKPENEEVYSVL*
	>NC_002942.5_2238 genome:GCF_000008485 level:species cluster_id:NC_002942.5_2238
	MANTRTSRFFYKLDFFEGLHAPFRNRTGLTKNSKVEAKNVFNEGA*
	>NC_002942.5_2306 genome:GCF_000008485 level:species cluster_id:NC_002942.5_2306
	MPYYLLTKIFDELFKFFRELSLREVIASFLYHFTKSFGFTQIKNYPGPFSILKRPGSYDR*
	>NC_002942.5_2400 genome:GCF_000008485 level:species cluster_id:NC_002942.5_2400
	MTLPKKLWSSASLDSSGAGYKDIILVEGYFRF*
	>NC_002942.5_2410 genome:GCF_000008485 level:species cluster_id:NC_002942.5_2410
	MLHDILIVNAHESMLKNSPLSYNLSKLLRIWFPSQVALPLA*
	>NC_002942.5_2416 genome:GCF_000008485 level:species cluster_id:NC_002942.5_2416
	MKRKRHLLSYQEFSINTLSVTTSILLVAQDFYKVLNKIN*
	>NC_002942.5_2548 genome:GCF_000008485 level:species cluster_id:NC_002942.5_2548
	MRRVILVQQFSIPYHVVRDNNGKDKQLELYIYKSY*
	>NC_002942.5_2553 genome:GCF_000008485 level:species cluster_id:NC_002942.5_2553
	MYRLPIFYLSEIGLSCESIQNEMVQNEGLAHLKVSEKFGSVRKATPFVCGE*
	>NC_002942.5_2567 genome:GCF_000008485 level:species cluster_id:NC_002942.5_2567
	MTQSRFVKDVISLDEFSCKLTIIVNLNRIAI*
	>NC_002942.5_2575 genome:GCF_000008485 level:species cluster_id:NC_002942.5_2575
	MHCKTHHAYKRLGRPTSELRIIIYLYIYFCLFEKIFFKSDPQKNL*
	>NC_002942.5_2735 genome:GCF_000008485 level:species cluster_id:NC_002942.5_2735
	MRKAQGDDEKASWDAKYGAFQMLISWEVILISPST*
	>NC_002942.5_2926 genome:GCF_000008485 level:species cluster_id:NC_002942.5_2926
	MRNKDEKAKEVATDSRCAEANRLTQLITGAILADNCFFPSGVYSIKPMVSSPQPPQEKTTPSM*
	>NC_002942.5_2965 genome:GCF_000008485 level:species cluster_id:NC_002942.5_2965
	MELATTGNEFISFAVAVVTFLAGWKLSSTNISSYFLS*
	>NC_002942.5_2969 genome:GCF_000008485 level:species cluster_id:NC_002942.5_2969
	MQIILAVYICDILLINAGILRFYGYFSFFTLYLLWALVIFVKTEKHYLLIEIKKRISICFTKMAKIQSVF
	K*
	>NC_002942.5_2994 genome:GCF_000008485 level:species cluster_id:NC_002942.5_2994
	MKICLFICHDDELEIIILIKHSGLSYIAQSNKGLLTEAL*
Mycobacterium tuberculosis	>NC_000962.3_3002 genome: GCF_000195955 level:species cluster_id:NC_000962.3_3002
	MWTSAGPADRHSWRPKPGPTSPPSADRRRPGTRGARPPARRSRWAPTPADRPGPGRLPARSWCVAHPGGP
	VKPPAVPRAARRIRPSRCRPRKPADRGARPGRHRGAPDSNWAMRRRTAGLPPAAAAAASPAGSRRHGPAP
	HQAATSKGSVRCGSEPSVPLQCSAARAIWPIAAARFVDNVVAVDSAAGKITSWVGVNYSAQLASAG*
	>NC_000962.3_3244 genome:GCF_000195955 level:species cluster_id:NC_000962.3_3244
	MHTSLRVTGVLPDRLLNQRFDVAGVEVDQPGGQPVTVVFAEGGCELAGEVVDVLASVVEVHDRGGFGQDR
	GGQVPDPGGAIPRPQVRQW*
	>NC_000962.3_3317 genome:GCF_000195955 level:species cluster_id:NC_000962.3_3317
	MWGEAGFEGTTTRIREPTSTREQTQKSPISGEIGDFCVCSPRAPRLTTRRR*
	>NC_000962.3_3359 genome:GCF_000195955 level:species cluster_id:NC_000962.3_3359
	MLAMIALIKVIRSGGATVTAQCRLPAPQYPVPAQGRHIDHGPQPLALTERGDAADHVAGGLFGGSGFSHG
	RFGHP*
	>NC_000962.3_3523 genome:GCF_000195955 level:species cluster_id:NC_000962.3_3523
	MQCDGQLYHAKSRAEMATGSRHCFYEPPTHLHGQLWQLAFGQCLHIARSADRGN*
	>NC_000962.3_3662 genome:GCF_000195955 level:species cluster_id:NC_000962.3_3662
	MAPRLGDTAGSPFVVKSGWTTRRRTPGAPSRPLGPSRLDAAAAALAARSAVAAGAAGATGWCLTTVSGAT
	AAAGVSLAAIPAGAAVPTTTAGAAIAAGAARAGATAVAAGATLAAGGAGAASTTGSRGHSGLGVAAIAAG
	AADTAGPTGAAVAIASRAGVAAVAAIAGRTAAAAGAAVAAGSADPGVAEAAGAAGAAGAAGAPVPAAGAA
	GAAIAAIAGRTAGAAGAADLAALAAGTAVAAVAAIAASAAAKAADARAAGAAGAAVAAGAPVAAGVVSEW
	AVAADGPVAAIAAGAALPAGAVGASGQATAAGPGPAAEATVAAVATVTARLRSHVCGVICSVAAVTAVTA
	GATAAAGAASTGEAAVAAGAARARRAAVPAGTAVAAAGAAVAAHAGVAAVAAAAAVAAVAAARPGTAVAA
	HAGDAAVAAVAAVAGAVAVAAVAGVAGVAASAAVAAGAAAAAPSAAGATVSTTTTVAASAAGAIAGITVA
	AVTAIATCAGVAAVAAAAAVGSTLPAGPTTASVTALSTGAGGDRATADGAVAAGAAGTAVAAGATLTPGP
	ATGAALAAGATLSGGAAVTGGPRGARGAAGDIAAVAAGPAGTAGTTLTTGTAAGAALATLSAVAGRPAGA
	AGASGAAGAAAAAVASGAAGAAAAAVGS*
	>NC_000962.3_3665 genome:GCF_000195955 level:species cluster_id:NC_000962.3_3665
	MWRSGVRKANRCDPDQPGDYLVRLMPSDRPSAAVDAYTVGSTDTLGWLTEWPPQLPDRTVSGNMSPASSP
	SPGDRPAPQADVFSCPPWAARPTPVSGCPRRTPAGLADGYPRECRTMAVDQVRSGFGEPSAAISRRARTP
	VPYFHPHRCRLGPREARQPTHVDLPCGVSGAGRSRTHHPPLVTCPACTSSAGRASVCSLAQR*
	>NC_000962.3_3822 genome:GCF_000195955 level:species cluster_id:NC_000962.3_3822
	MCIRSLGMECRRRWITCIDVKPGESPIHRRLGLALGHGMPGRCLSPISIAPSSHPGMASPIRSLERLDTQ
	ITCSVGTANRLAYL*
	>NC_000962.3_3856 genome:GCF_000195955 level:species cluster_id:NC_000962.3_3856
	MVVSRADTQPARSQLLHKGRIVALLFAKASCDT*
	>NC_000962.3_4005 genome:GCF_000195955 level:species cluster_id:NC_000962.3_4005
	MVEMLGVCVVATDLDGHRIVLRDSEKTLKMRNR*
	>NC_000962.3_4065 genome:GCF_000195955 level:species cluster_id:NC_000962.3_4065
	MRYVTGDHAVQVFQLTSTVIDLTTKRKHTTVVYAATSMSGTPPLHR*
	>NC_000962.3_1657 genome:GCF_000195955 level:species cluster_id:NC_000962.3_1657
	MLAQFPGGDQRAQPGQQPVVVALGLAAGVAVDGGRIGGGVDDRGVVVGVGRAGGGQFG*
	>NC_000962.3_1780 genome:GCF_000195955 level:species cluster_id:NC_000962.3_1780
	MSPWCIDYVPSYFVGVASAFALPACAFTTIDPVADMYRDGVSPEPGRQTLPTVTIIPLWGINTRVTRPKP
	FSQKISYGD*
	>NC_000962.3_1795 genome:GCF_000195955 level:species cluster_id:NC_000962.3_1795
	MTEALCDKLVGAWDLVSYVERAAALALGYLAYGGR*
	>NC_000962.3_1810 genome:GCF_000195955 level:species cluster_id:NC_000962.3_1810
	MYTRFDLPSQDGATAFGQILILLLRRTASAR*
	>NC_000962.3_1849 genome:GCF_000195955 level:species cluster_id:NC_000962.3_1849
	MLKWTRPTRLTRQMRGGPVAQFKAREEELP*
	>NC_000962.3_1981 genome:GCF_000195955 level:species cluster_id:NC_000962.3_1981
	MPAASVGRAEPEAPVAGVVPAVAAGRAVEAEMAA*
	>NC_000962.3_1995 genome:GCF_000195955 level:species cluster_id:NC_000962.3_1995
	MAGGRRHHDEICCGVAAAGVSDGDGAVPEIDGCIVDPVLRWFQGRDRAVNLSCVRAVAQGIFAEPVGSRP
	*
	>NC_000962.3_2029 genome:GCF_000195955 level:species cluster_id:NC_000962.3_2029
	MKDADDLADYGLSIEQVRAAVDSHVDVDHSVSAL*
	>NC_000962.3_2069 genome:GCF_000195955 level:species cluster_id:NC_000962.3_2069
	MPKDRLPDLTPTGAYAPANSGMTMARQDGPR*
	>NC_000962.3_2153 genome:GCF_000195955 level:species cluster_id:NC_000962.3_2153
	MFGNCDCVGAAAELGGVRSIVPGIGRVEVRQPVGDRCRDRLGDIGVVEDVFVGRVVVAHGAEQRVGIDRL
	DTRMAGQHLVDPRVVPAAVVNHQLRVDDRGGVRGAGLVRMRVGMGAGEDGFDGYMPAGDRACHAAPHIPF
	PFARPARPPDHRNDNHFQYNLVAAEDRAPWKTTGVVVGMDGGFHGCPVSSSLFSAVTPWAGIGSPHGSWC
	H*
	>NC_000962.3_2307 genome:GCF_000195955 level:species cluster_id:NC_000962.3_2307
	MLANGRRKSSHPVYTLVLSGRTEPIKPAKG*
	>NC_000962.3_2410 genome:GCF_000195955 level:species cluster_id:NC_000962.3_2410
	MTARPRHYAKPSAARSHNQRAMIFRPWKKSLLARQRWDTGHVGAKRLHSPHE*
	>NC_000962.3_2413 genome:GCF_000195955 level:species cluster_id:NC_000962.3_2413
	MEFAPGAVDTIASDNMAAQNVHDTAVKTSR*
	>NC_000962.3_2923 genome:GCF_000195955 level:species cluster_id:NC_000962.3_2923
	MDPGELQMVREVVRPKTPRGDGNWIALTGLALILVVVRPKTPRGDGNLERVTADGTIETSRQTQNPERGR
	KPSAQHR*
	>NC_000962.3_7 genome:GCF_000195955 level:species cluster_id:NC_000962.3_7
	MRMAWSTVGAHIGQRPGQAAYQMLETRRRGSVLRLGNPKRGIVSRRRYHTLRGARPTRPPPPMLG*
	>NC_000962.3_353 genome:GCF_000195955 level:species cluster_id:NC_000962.3_353
	MVTTCWSCWSATDFGGLLSVIMEPPGSPSWMSSPPDQPLPNSPPLAPLAISGPQQRLGRRIGGGLGAGTR
	ARTHVQVLCKLAMERRRLIVEGVMPPTVCGNQCRDGRRHLVFGRRQHAGLVALRREVADPRCWRLVSLWW
	PGPGGGAQWARWGRGRPGKNAAPWPGHERSRQARRRPACAVQEPHGPHRVPCSPSAATEPVSP*
	>NC_000962.3_475 genome:GCF_000195955 level:species cluster_id:NC_000962.3_475
	MDTQPATCRCGTGPKSGLKLTGVKARSFATNPEMLSTIRGTARWAHQPPFGGLILATSYEIVISITHGIR
	RPIAYH*
	>NC_000962.3_734 genome:GCF_000195955 level:species cluster_id:NC_000962.3_734
	MRAAGPGSAARTCRTRWLPRRAYCWPTGGGELPTPAIWCGWMARSVGLRGRRRRARRSALRSGIHLRSRE
	YSGRLGCRRCLSGRGGRTRSPSKRLRQTGLRRRQAGLVIPASAATVWSLIVRWVIVVSICSRRRTRRSGA
	RWGQYRSAREARRWRRVGRVIVASAVGRRFCRPTVPTWLGPIRGAVWQSAGPLSASCSSSSISSRLNPWD
	YARLTDETTDTASARYRDSPENDRAGAASRSSARNSAASGR*
	>NC_000962.3_1117 genome:GCF_000195955 level:species cluster_id:NC_000962.3_1117
	MQSVRQIFPQDIFIGRTMGVVVERYGSTDLSSRGMFVPFHDVDCVQ*
	>NC_000962.3_1615 genome:GCF_000195955 level:species cluster_id:NC_000962.3_1615
	MRLAPATKRAVRYGPLRSGAIQPSCLVTHAAFVSAGKDGRYAHLLATRNSDLSRCRGQIVHLAALRLVRQ
	LQPIQRG*
Salmonella enterica	>NC_003197.2_2372 genome:GCF_000006945 level:species cluster_id:NC_003197.2_2372
	MKFSSCQIVGQEYIYYARELDAFLPYIEVKK*
	>NC_003197.2_3814 genome:GCF_000006945 level:species cluster_id:NC_003197.2_3814
	MTVICLDYDGLMTMEIKKAGPGRHQTSLQGEMN*
