## Supplementary material for "From Orphan Genes to Cryptogenic Gene Candidates: Reassessing Uniqueness": table_s3_v2.xlsx

### Sheet: Sheet1
		Protpram							Protscale (membrane segment presence)	TMHMM(transmembrane segments)
Protein	Organism	Length (aa)	Stability (in vitro)	Hydopathicity (GRAVY)	Hydrophobic (+)	Aliphatic index (thermostability)	Theoretical pI	Net charge			Overall prediction	Target for Target for Primer Exploration (Yes/No)	Summary
NZ_KB944590.1_866	Enterococcus feacalis	30	stable	0.467	phobic	133	8.34 (basic)	positive	no	SSSSSSSSSSSSSSSSSSSSSSSSSSSSSSO	A signal peptide fragment. This suggests this peptide may have came from a larger protein and lost it over time	Yes, a good target Goal: find the rest of the protein	1 membrane protein, 4 Soluble proteins, 3 proteins secreted outside the cell, and 2 peptides that are signal peptide only.
NC_000964.3_524	Bacillus subtilis	63	stable	0.295	phobic	111.27	6 (acidic)	negative	yes	OOOOOOOOOMMMMMMMMMMMMMMMMMMMMMMMMIIIIIIIIIIIIIIIIIIIIIIIIIIIIIII	Membrane protein	No
NC_003197.2_2372	Salmonella enterica	31	unstable	-0.094	philic	88.06	6.01	negative	no	IIIIIIIIIIIIIIIIIIIIIIIIIIIIIIII	Soluble	Yes
NC_002942.5_2238	Legionella pneumophila	45	stable	-0.691	philic	47.78	10.16(basic)	positive	no	IIIIIIIIIIIIIIIIIIIIIIIIIIIIIIIIIIIIIIIIIIIIII	Soluble	Yes
NZ_CP011487.1_779	Helicobacter pylori	29	unstable	-0.486	philic	100.69	5.97 (acidic)	negative	no	IIIIIIIIIIIIIIIIIIIIIIIIIIIIII	Soluble	Yes
NC_000962.3_4005	Mycobacterium tuberculosis	33	stable	-0.07	philic	106.06	7.98 (basic)	positive	no	IIIIIIIIIIIIIIIIIIIIIIIIIIIIIIIIII	Soluble	Yes
NC_000962.3_1795	Mycobacterium tuberculosis	35	stable	0.503	phobic	1117.71	4.78 (acidic)	negative	no	SSSSSSSSSSSSSSSSSSSSSSSSSSSSSSSSSSSO	A signal peptide fragment. This suggests this peptide may have came from a larger protein and lost it over time	Yes, a good target Goal: find the rest of the protein
NC_000962.3_1810	Mycobacterium tuberculosis	31	unstable	0.106	phobic	100.97	10.67(basic)	positive	no	SSSSSSSSSSSSSSSSSSSSSSSSOOOOOOOO	Secreted outside the cell	Yes
NC_000962.3_2307	Mycobacterium tuberculosis	30	unstable	-0.557	philic	78	11.07 (basic)	positive	no	SSSSSSSSSSSSSSSSSSSSOOOOOOOOOOO	Secreted outside the cell	Yes
NC_000962.3_2413	Mycobacterium tuberculosis	30	stable	-0.243	philic	62	4.66 (acidic)	negative	no	SSSSSSSSSSSSSSSSSSSSSSSSSOOOOOO	Secreted outside the cell	Yes
										S- signal peptide, M-membrane region, I - inside, O outsie
