## Supplementary material for "From Orphan Genes to Cryptogenic Gene Candidates: Reassessing Uniqueness": table_s5.xlsx

### Sheet: Sheet1
High confidence sequences analysed	Nucleotide sequence corresponding to protein sequence (geneious)	100 bp upstream of start codon	SRA accession number used
NC_000964.3_524	ATGAACGGAAGAGATAATTATTTATCACTTTTATTATTGTACGGTGTTCTTGTGGCATTAAGTTCAGTCAATTTTGGTCTAACTGTTTTCTTTTTGTTTTCATCACCTCTCCATATTATTAACAAACACGAAAAGGATTTTAATGAAAATAAAATGATTAGCGTATGTATCTCTAATTTTCAAAATGA	TACCGGAACCTCCTTTTTCTATTTATTATAGTAAGGAGTTGACATGGCATTAGTGGCATGTGTATAACTACACAATTATTTGGGATTCAGAGAGCATGTA	ERX9258798,SRX22054341
NC_003197.2_2372	ATGAAGTTTTCATCTTGTCAAATCGTCGGACAAGAGTACATTTATTACGCCAGAGAACTTGACGCATTTTTACCTTATATTGAAGTTAAGAAATAG	CCGCATAAACCGACTCAGAAAATACGGCGATCATCATTACTGCAATAGCATGTTTTTTCATTTCTCTTGTCCTCATATTCAGATGTAATCTGGAGAGGTG	SRX22037572
NZ_KB944590.1_866	ATGGACAACTTAGTAATTATGAAAAACCAACAAGCAGTAACAACTAGTTTACAAGTCGAGCAACGTTTAATAAAAATCATCGTGATGTTTTAG	GATATTGGCCTGCTAAAGAAGCTATAAAAATTTGTAATGACATCATGAATCATTGGGATTAAAGGAAAGAGCAATACAGAAACAATTTAAGGAGGAAAAA	ERX12560463, SRX26552983,ERX12560466
NC_002942.5_2238	ATGGCTAATACAAGGACATCCAGGTTTTTCTATAAGCTTGATTTTTTTGAGGGGTTACATGCCCCCTTTCGCAATAGAACGGGACTTACCAAAAACTCCAAGGTCGAGGCAAAAAATGTTTTTAATGAGGGAGCTTAG	AGAGAAAAAATGGAACCCTTGGAAGAACATATAGTGAAACCAACCTAAATTAATTTAGAGGTATTATTGGTAAATAAAAACTCGGTATTTTGGAGCCTGG	SRX26063266
NZ_CP011487.1_779	ATGCTTGATGTGGAAAACGAACAAAAAATCTCGGTGCAACTAACAAAATTCAGTTTGAAAAATATTTGTCTTGGGCAGAGACAGGATTAA	TATGCTAATCTAAAAACCATTGAACAATATAACGACTATGTTAGGGATTTGCTGATGAAATTTGATCTTGAAAAATACATGAAAGAAAAAGGAGTGCCAA	ERX12753218
NC_000962.3_4005	ATGGTCGAGATGCTGGGTGTGTGTGTAGTCGCGACGGATCTCGACGGGCATCGGATTGTGTTGCGCGACTCTGAAAAGACGCTGAAAATGAGAAACCGATAG	GTGTTTTGGGCAGTGATCAGCTGCTGCCGTGCCGTTGTGTTGTTGCTGCGGGGGCGGGTGGGGCGAAGCTGCTCGTTAGCCGTCGTCGGCCGGAGTCGCG	SRX27033720
NC_000962.3_1795	ATGACAGAAGCGTTGTGCGACAAGCTCGTTGGGGCCTGGGACCTGGTGTCCTACGTGGAGCGGGCCGCGGCTTTGGCGTTGGGATACCTGGCCTACGGCGGACGGTAG	CCGCGCAGCGGTTCTACGGCCGTGAAGCCGAGTTGGCCGGTGCTCTGCTGGCCTGGGTTTCGAAGGTAGACGCGTGGTTCAACGGCACTGAGGATCGCAA	SRX27033720
NC_000962.3_1810	ATGTACACCCGGTTTGACCTACCGTCCCAAGACGGGGCTACCGCCTTCGGGCAGATCCTCATCCTGTTACTGCGGCGCACCGCGTCAGCTCGTTGA	AGGGACTTTCGCCCCTTCCCGCCTGCTGTGTTTGGTGGCAGTATTGGTGATACCGGGGAAACCCGGTGATCTGCCCGAAGTGCTGGGCGATTGAGCGGGT	SRX27033720
NC_000962.3_2307	ATGTTGGCTAACGGACGCCGGAAGTCATCTCACCCGGTGTACACCCTAGTGCTCAGCGGGCGGACCGAACCGATCAAGCCGGCGAAAGGATGA	AACACCGAAAGCCGGTGGAGGCTGGGTCTTTACGCCGCCGGCCGAGCTTCCCAGATACGCCGGTTGCGGGCGCCCCGACCCCAAGTCGAGCGCGGCGGCG	SRX27033720
NC_000962.3_2413	ATGGAGTTCGCGCCCGGCGCCGTCGACACCATAGCGTCGGACAACATGGCTGCCCAAAATGTCCACGATACGGCTGTGAAGACCTCGAGGTGA	GACGCGGCTGGCTGCGCGGTGGCCGGCCATTGAGCACCAATATGAGAAGGCACCGGAAGGGCCTTGGTGGTTGTCGGTGCGGAGGAGCAGGACCGCCGTA	SRX27033720
Low confidence sequneces analysed
NZ_CP033092.2_3836	ATGATTACCGGGTGTGGTAATGATAAAGATAAGTTTCAGTGTGAAGCTTATCTTTACCCACACCCCCTGATTATTTTAGATTTAGAAGAACATTTCACAATTCAAGGATAA	ACAAAATGAGCGATTTTTGATAGCACCTTGCTATTGCGCGTCTAAAATACAATATACATTGTATTATACTTAAACCCATAATTATACATAGAGCAATAAA	SRX2136213, SRX3478089, SRX3478087
NC_003197.2_3814	ATGACAGTTATATGTCTTGATTATGACGGTTTGATGACAATGGAAATAAAAAAAGCTGGCCCGGGGAGACACCAGACCAGCCTGCAGGGGGAGATGAATTAG	ACAGTTGCGACAGTGGTACGCATAACTTTCATAATGTCTCCTGCACGGTTTCGGTAAATCGTTGTTTGAGTTGCTACGATGAGCAAAATAGGACAAATTG	SRX22037572
NC_007429.1_122	ATGGCAATTATTTTTGGGGAACTAAGAGTTTCCCTCTATCCTCCTTTTCTCTTTACATACATTTCACGACAGGCATACCCCAAAGCGATTCTGCACTGCGCAGACAAGAATTTTCTTGAATCCCTCCATAGCAATCAGTGCTTTCGTATCGCCAATGCAACATGTTCTACTCTGTCCTATGCAGAAATTGATCGTTAA	ATGGCCTCTTCTCTCATTTCCTTCTGTAGAGATGACGCACATACACTTCAATCTTGTGGTCAAAAATTTTAACTCTCTACGATAAGAAGGAGAGTGTACA	SRX20107094
NC_007429.1_162	ATGACTGAGCAACCTCATCGACTTTCTGAAGAGGCGCGATCGATAGCCAATGAAGCAAAAGAACGACTACTCAAGCTAAATGACAAGCCTGAGCTGTCTCGTCCTTATCTTGTAAAAGGCTTTCTAAGCAAAATATCTCGAGGGATTTCCTCTAAAGAGGCTGCGTCTAAATTTTCTACAGCTATAGTTACATCTCTACTAGGATATCTCTGGAACCACATCCTCCAGAACAAAGAACGTATCCTTTCAGCAGATGCTCGCGATTTGGAAGCACGCTCCGTGCTCTTAGATACGAAAGAAATTCTCGCCCTTTGCAAGTATTTTGCTATCAATCGTTGCACGTGGCTTTCCTCATCTAGCACTCAAGAAGAAGAAAACTTGATCTGTCAAGATATAGCT…	GTTTCTAAACCGAAAGTAGAAGCCTCTAAAGAACCTACTCCTCCATCTACTTATGATGAGCGCTTAAAAAGCTCTCCCCCTACAGAAATGGAAAATTTTT	SRX20107094
NC_007429.1_296	ATGTTAGCAAAAAAACAGGATCAAAAAAACCTATTTCTCAAGCCGCCTCTTTTAAATCTTAATTACAAAAAGACAAATCAATTCAATTTTTCAAAAAAAGAATTAAACATTAATTGTTGTAAAAAACAATATTTATTCTAA	GAATCCACTCCTCCAGACATAGCAACAATGACAGTTTTACGCACAATGAACCCAGAAAACGCTTTCGTTTATTGAAGTTTGCACATTACAAAGGGCCATC	SRX8158806
NC_002942.5_1063	ATGACAAAATTGGGGTTAGGTTCCGCCTCTTCACCGCGCATGTTGTTTGTCCGTGCAATCCAACCTCAAACCTGGATTGTCCCATGCATGCCATTTTGGCTTTCGCTTATCAGCTTCTTTAGCTCATCATTGCTTTCGATGTTTATCAGCAGTTCACTTACATTAACCATACCCATTAGCCTAGCCTTATTCCGGATGAAGCTTCCAGATTCGTGTTTACCTATCAGCAAATCCACGACGTTTACATGCGTAAACTTCAGTACATTGTCATTCGAGCTTCGCACGCCATCGTTACCAATGACGCACGTCGAATTAGGCTACTATGAACGGAATCATAGGTACTCTAATAGTCCCGTAACGAAACCAATAAATGCATTCCGTAGTTTGACTACCCGTACA…	GTCTATCTTCTGCCCGCTTCAGCATCAGTTTTCCTTGCGGTTAACCTGCCTTACTTAAAATTGCTAAGGCACTGAGTCGGGTTTACCTCGTTCCGTCTAC	SRX26063266, ERX10846573,ERX1230459
NC_002942.5_2400	ATGACTTTGCCTAAAAAATTATGGTCTTCAGCAAGTCTCGATTCCTCCGGTGCTGGGTATAAAGACATAATTTTGGTCGAGGGATACTTTCGTTTTTAA	TCATGTTGGCTGATTATATGATGTTTATTATTCACCCCTTTCAAATACCAGGAAATGATTCGGACACCGATACTTGTCAATAGTTAGCAGGAGCGATACA	SRX19634830
NC_000962.3_3523	ATGCAATGCGATGGTCAGCTCTACCATGCCAAGTCCCGCGCCGAGATGGCCACCGGTAGCCGTCACTGTTTCTATGAGCCGCCGACGCATCTGCACGGCCAGCTCTGGCAGCTGGCTTTCGGGCAATGCCTGCACATCGCAAGGTCCGCCGATCGCGGTAATTGA	CAGCGTGGCGAAGTCTTTACCGCGGCCGGTGAGCAGCTTGTGCGGATAGGTTTGGTGCCCGGTGTCGAACACCGATGTCGTGTGGCGAGGTGAACACCCG	SRX26632898
NC_000962.3_7	ATGCGGATGGCTTGGTCGACCGTGGGGGCGCACATCGGGCAGCGACCGGGCCAGGCCGCATACCAGATGCTGGAGACCCGCCGCCGTGGCAGCGTGCTGCGACTCGGCAATCCCAAGCGGGGCATCGTCAGCCGCCGCCGGTATCACACCCTGAGGGGCGCCCGACCAACCCGCCCGCCGCCGCCGATGCTCGGCTGA	AGGAATCGGGCAGCTAGGCTCGGCAGCCGGGTACGAGTGTTAGGAGTCGGGGTGACTGCACCGAACGAGCCGGGGGCGCTCAGCAAGGGCGACGGCCCGA	SRX22599618
NC_000962.3_353	ATGGTAACTACCTGCTGGAGTTGTTGGAGCGCAACTGATTTCGGCGGGTTATTGTCGGTGATTATGGAACCCCCTGGTAGCCCGTCCTGGATGAGCAGCCCACCGGACCAGCCATTGCCGAACAGCCCGCCGTTGGCGCCGTTGGCGATCAGCGGGCCCCAACAGCGCCTGGGTCGGCGCATCGGCGGTGGTCTCGGCGCTGGCACACGAGCCCGCACCCACGTTCAGGTTCTGTGCAAACTGGCCATGGAACGCCGCCGCCTGATTGTTGAGGGAGTGATGCCGCCGACCGTGTGCGGAAATCAGTGCCGCGACGGCCGCCGACACCTCGTCTTCGGCCGCCGCCAGCACGCGGGTCTTGTGGCGCTTCGGCGGGAAGTTGCTGATCCGAGATGCTGG…	GGCCTGAAGGTCAGCATCCCCGAAGAAGTGGCGTGGCGCATGGGCTGGATCGACGACGAGCAGCTGGTGCAGCGAGCCCGTGCTCTGGTCAAGTCCGGAT	SRX27033720
No result sequences analysed
NC_002942.5_2994	ATGAAAATTTGCTTGTTTATTTGTCATGATGACGAACTCGAAATCATCATTTTAATTAAACATTCAGGGTTGTCTTATATTGCCCAAAGCAATAAGGGTTTGTTAACAGAAGCCCTATGA	TATTAATCAGAAATAGTCAAGAAGTTCAAGTATAATTTTCATACAAAATTACACTTGACTAGAAACAAACTAGACATCTGGCACACATAATGAGTTATAA	SRX19634830
NC_002942.5_2965	ATGGAGCTTGCTACTACCGGCAACGAATTTATTAGTTTTGCTGTTGCGGTAGTTACATTTTTGGCTGGTTGGAAATTAAGCAGCACAAACATTAGTAGTTATTTTTTATCTTAG	TTAATTTACCATTCAAAAAGCACATATCGCTCGAAAAGAAGAATATTACGTATGATGGCGAACAAATTTTATTACATTTAATGAAAAGCTTAGAGTAGAA	SRX19634830
NC_002942.5_2567	ATGACCCAATCTCGCTTTGTAAAAGATGTGATTTCCCTGGATGAATTTAGCTGTAAATTGACTATTATTGTTAACCTCAATAGAATTGCCATCTAA	ATACCACAAGATTATAAATAAATCAATTTACTTTTTTATTAGATCCTGAACTACTTATTTTAATTAATAAATCTTGGATTGATTGTATTATTGGATAAAA	SRX19634830
NC_002942.5_2416	ATGAAGAGGAAAAGACATCTTTTATCATATCAAGAATTCAGTATTAATACTCTATCAGTCACAACAAGTATTCTTCTTGTAGCCCAGGATTTTTATAAAGTATTAAATAAAATCAATTGA	CATGTATACACAGTCGCCCTTTTTTTGTTCACAATAATTGAAAATTCATACTTACAATCAAGAGAATAAATTATCATGAAATAAAAAAATAGGAAGTAAA	SRX19634830
NC_002942.5_1984	ATGAGCCTCAATCTTAAAAACATAGAGTTATTTCTTGAAACAAATGATTTACAATGCTATCCGGGATTCATTGTCACAGGACTGGTGAATCCCAATAGCCAAATAAAAAATTGCAAAGACAGGACTTACGCCCCTACTTCAACTGTGCCAAGCGCGATAATGCATGTGCCGGCAGAAGAAGCCAATAATGACCCTCGTTCTTCATATGGCCAGCAATCAAAGTAG	ATTACTCTGCAAGAGGCTCTAAAAGGGAATACAGCTACTCCAGTTAATGATTCATCACCAACTGAAGCTTTGAAATCGGAAACCGAAAAGAAAGAAATTA	SRX19634830
NC_002942.5_1603	ATGAATTATCAATTAGAACTTGTTGCAGATCTTGTAATGCCCTTAATAAACCTTAGTTTGAATCTGGTGTGGTCATGTTTGAAGGTAACTAAAATAGTATATACCCATAGCGATAAAAAAAATGGTTTTTGCCCAGAATAA	AATCGTCTCTAAATAAATTTAATTGCTATAGACACAATAAACCATGATTTTCAAACTTCTGTTTAATGCCATAATTTAATATTTTAAGGAAAAGTTATAA	SRX26063266, ERX10846573, ERX1230459
NC_002942.5_70	ATGGACGAACTAAAAAAAAGAGCTTATTTAGCTTTAACCAATATATCCAGAAAAGTAATTTTAACACTGTTAATTGAATTAAGGAGTAATTATGAGCAGTTTGAAAAATGA	ACAAAAATCTATTGGACCCTCGATTAAATTATGCACAAACGCTGCATGTCATTCAGTGTGTTGCAAAATATTACGCAAATTCTTAATAAAAGGTCTGGAC	SRX19634830
NC_007429.1_168	ATGACCTTTTTCAGTTTATTTAATAGGCCTTTAACAGTAGATTTCTGTTCAGGAGTAATTCCTAGTTTTTCTTCTATGTTCTTGGGAGTAAGATCGTATTTGCTAGCATCAAGATTTTCTATCTTTCCAGAAGAAGCTTCCTCCTTCTTCTCTTCTATAGCACGCTTTTTTCTCGATAAAACAGCTGCTGTAGGAGGAACTGCACTAGCAGAAATCGTTTTTACCCCCTCCTCTGAACAGAGTACGTACGAACGTTCACTGGCCGTGTAA	TGGAAGCTTCTTCTGAATGGCATCGACGTATTTTCCTTGTTGAATCAAGGAATTCTGTCCTGCTTCCGAATTTTTATCTGGCATGGAGTTGTAAGCACTA	SRX8158806, SRX20107094, SRX550306
NC_000964.3_2243	ATGATCCTAACCCAAATGAAATTATTTATGCAGTCACTGAATGGGGGATATAAAATTGATTTATACAACAGAGAGTTGCAAAGGGCTTTGAATCTGCATTTTTGGTGGATTTGTAAAGTGATTTACTTAGTGAAGGAAATTAAAGAATGA	AATTTTCTGTGGGAACAAATAAATAACAGCGATTTATGGATTATTGACTTTAATTTTAAATATGGGGTTCTAGTGTCTCGATATGGCGGATATTTAGATC	SRX13227969
NC_000964.3_1946	ATGTTGTATTTGATAGGGGACCACATAGAAAGAAATACCTTGCTTAAAACAAGAGAAAAAGGAGCTAAAAAGCTCCTTTATAAGTTTAAACAACTTTTGTATAAATAG	TATTTTGCGGGCGGCACTTCTTTAAAGTGAATTTTTTATTACCAGCATTTAAAACCAAACTTTAGATTTTGTTCGTGTCAAAGAGAACTGGAGAATGTTG	ERX484654, SRX13227969
